# Identification and annotation of centromeric hypomethylated regions with Centromere Dip Region (CDR)-Finder

**DOI:** 10.1101/2024.11.01.621587

**Authors:** F. Kumara Mastrorosa, Keisuke K. Oshima, Allison N. Rozanski, William T. Harvey, Evan E. Eichler, Glennis A. Logsdon

## Abstract

Centromeres are chromosomal regions historically understudied with sequencing technologies due to their repetitive nature and short-read mapping limitations. However, recent improvements in long-read sequencing allowed for the investigation of complex regions of the genome at the sequence and epigenetic levels. Here, we present Centromere Dip Region (CDR)-Finder: a tool to identify regions of hypomethylation within the centromeres of high-quality, contiguous genome assemblies. These regions are typically associated with a unique type of chromatin containing the histone H3 variant CENP-A, which marks the location of the kinetochore. CDR-Finder identifies the CDRs in large and short centromeres and generates a BED file indicating the location of the CDRs within the centromere. It also outputs a plot for visualization, validation, and downstream analysis. CDR-Finder is available at https://github.com/EichlerLab/CDR-Finder.
