## Supplementary Table 1 for "Identification and annotation of centromeric hypomethylated regions with Centromere Dip Region (CDR)-Finder"

### Sheet: Supplementary Table 1
Supplementary Table 1. Evaluation of CDR-Finder on 200 completely and accurately assembled centromeres from 15 diverse human genome samples from the Human Genome Structural Variation Consortium.
Sample	Contig	Total # of CDR calls	# of correct CDR calls	# of partial CDR calls	# of incorrect CDR calls	# of missed CDR calls	Comments
HG00512	haplotype1-0000018	3	3	0	0	0
HG00731	haplotype1-0000003	4	4	0	0	0
HG00731	haplotype1-0000004	1	1	0	0	0
HG00731	haplotype1-0000006	1	1	0	0	0
HG00731	haplotype1-0000008	1	1	0	0	0
HG00731	haplotype1-0000012	3	3	0	0	2	Missed call
HG00731	haplotype1-0000013	2	2	0	0	1	Missed call
HG00731	haplotype1-0000015	2	2	0	0	0
HG00731	haplotype1-0000019	3	3	0	0	0
HG00731	haplotype1-0000020	2	2	0	0	0
HG00731	haplotype1-0000021	3	3	1	0	0	Last call could be extended on the right side
HG00731	haplotype1-0000022	2	1	0	1	0	Incorrect call in monomeric α-satellite
HG00731	haplotype1-0000023	3	3	0	0	0
HG00731	haplotype1-0000025	1	1	0	0	0
HG00731	haplotype1-0000027	1	1	0	0	0
HG00731	haplotype2-0000040	1	1	0	0	0
HG00731	haplotype2-0000044	3	3	0	0	0
HG00731	haplotype2-0000048	1	1	0	0	0
HG00731	haplotype2-0000055	1	1	0	0	0
HG00731	haplotype2-0000060	3	3	0	0	0
HG00731	haplotype2-0000063	4	4	3	0	0
HG00731	haplotype2-0000067	1	1	0	0	1	Missed left side of the call
HG00733	haplotype1-0000002	2	2	1	0	1	Missed call; first call could be extended on the left side
HG00733	haplotype1-0000003	2	2	0	0	0
HG00733	haplotype1-0000013	1	1	0	0	0
HG00733	haplotype1-0000017	2	2	0	0	0
HG00733	haplotype1-0000018	4	4	1	0	0	Third call could be extended on the left side
HG00733	haplotype1-0000020	2	2	0	0	0
HG00733	haplotype1-0000023	2	2	1	0	0	Right call could be extended on the right side; low coverage
HG00733	haplotype2-0000081	3	3	0	0	0
HG00733	haplotype2-0000082	1	1	0	0	0
HG00733	haplotype2-0000083	1	1	1	0	0	Call could be extended on the right side
HG00733	haplotype2-0000086	2	2	0	0	0
HG00733	haplotype2-0000087	1	1	0	0	0
HG00733	haplotype2-0000093	2	2	1	0	0	Right call could be extended on the right side
HG00733	haplotype2-0000099	2	2	0	0	0
HG00733	haplotype2-0000102	2	2	0	0	0
HG02106	haplotype1-0000005	2	2	0	0	0
HG02106	haplotype1-0000011	2	2	0	0	0
HG02106	haplotype1-0000021	2	2	0	0	0
HG02106	haplotype1-0000028	2	2	0	0	0
HG02106	haplotype1-0000031	3	3	0	0	0
HG02106	haplotype1-0000036	3	3	0	0	0
HG02106	haplotype1-0000040	3	3	0	0	0
HG02106	haplotype1-0000046	3	3	0	0	0
HG02106	haplotype2-0000074	4	4	0	0	0
HG02106	haplotype2-0000084	4	4	0	0	0
HG02106	haplotype2-0000093	1	1	0	0	0
HG02106	haplotype2-0000101	3	3	0	0	0
HG02106	haplotype2-0000103	2	2	0	0	0
HG02106	haplotype2-0000111	2	2	2	0	4	Left call could be extended to the left sude; right call could be extended on the right side; unclear signal
HG03248	haplotype1-0000010	1	1	0	0	0	Low coverage
HG03248	haplotype1-0000013	5	5	0	0	0
HG03248	haplotype1-0000016	3	3	0	0	0
HG03248	haplotype1-0000024	2	2	1	0	0	First call could be extended on the right side
HG03248	haplotype1-0000033	2	2	1	0	0	Right call could be extended on the left side; low coverage
HG03248	haplotype1-0000034	2	2	1	0	0	Right call could be extended on the left side; low coverage
HG03248	haplotype1-0000040	2	2	0	0	0
HG03248	haplotype1-0000046	3	3	1	0	0	Right call could be extended on the right side; low coverage
HG03248	haplotype1-0000052	3	3	0	0	0
HG03248	haplotype1-0000054	1	1	0	0	0
HG03248	haplotype2-0000135	5	5	0	0	0
HG03248	haplotype2-0000136	2	2	0	0	0
HG03248	haplotype2-0000137	3	2	0	1	0	Incorrect call due to low coverage
HG03248	haplotype2-0000140	2	2	0	0	0
HG03248	haplotype2-0000145	2	2	0	0	0
HG03248	haplotype2-0000148	2	2	0	0	0
HG03248	haplotype2-0000155	2	2	1	0	0	Right call could be extended on the left side
HG03248	haplotype2-0000158	3	3	1	0	0	Right call could be extended on the right side
HG03248	haplotype2-0000165	5	4	2	1	0	Incorrect call in monomeric α-satellite; third and fourth calls could be extended on the left sides
HG03248	haplotype2-0000167	2	2	0	0	0
HG03248	haplotype2-0000168	1	1	0	0	0
HG03456	haplotype1-0000021	4	4	0	0	0
HG03456	haplotype1-0000022	5	5	0	0	0
HG03456	haplotype1-0000026	3	3	0	0	1	Missed call between the first two calls
HG03456	haplotype2-0000139	1	1	0	0	0
HG03456	haplotype2-0000142	5	5	1	0	0	Second call could be extended on the left side
HG03456	haplotype2-0000150	2	2	0	0	0
HG03456	haplotype2-0000152	3	3	0	0	0
HG03456	haplotype2-0000163	5	5	0	0	0
HG03456	haplotype2-0000164	1	1	0	0	0
HG03456	haplotype2-0000165	3	3	0	0	0
HG03732	haplotype1-0000010	2	2	1	0	0	Right call could be extended on the right side
HG03732	haplotype1-0000014	1	1	0	0	0
HG03732	haplotype1-0000017	2	2	0	0	0
HG03732	haplotype1-0000021	2	2	1	0	0	Left call could be extended on the right side
HG03732	haplotype1-0000022	2	2	0	0	0
HG03732	haplotype1-0000027	2	2	0	0	0
HG03732	haplotype1-0000030	1	1	1	0	0	Call could be extended on the left side
HG03732	haplotype1-0000031	1	1	1	0	0	Call could be extended on the left side
HG03732	haplotype2-0000073	1	1	0	0	0
HG03732	haplotype2-0000076	3	2	1	1	1	Left call is incorrect due to low coverage; right call could be extended on the right side; missed call on the right side
HG03732	haplotype2-0000078	1	1	0	0	0
HG03732	haplotype2-0000083	1	1	0	0	0
HG03732	haplotype2-0000084	1	1	0	0	0
HG03732	haplotype2-0000095	3	3	0	0	1	missed call on the right side
HG03732	haplotype2-0000098	1	1	0	0	0
HG03732	haplotype2-0000099	4	4	0	0	0
HG03732	haplotype2-0000103	3	3	0	0	0
NA19317	haplotype1-0000001	1	1	1	0	0	Call could be extended on the left side
NA19317	haplotype1-0000006	2	2	0	0	1	missed call on the left side
NA19317	haplotype1-0000014	6	6	2	0	0	Thrid and fourth calls could be extended on the right side
NA19317	haplotype1-0000016	2	2	1	0	1	Second call could be extended on the right; missed call on the right
NA19317	haplotype1-0000018	4	4	1	0	2	Fourth call could be extended on the left side; two missed calls on the left side
NA19317	haplotype1-0000020	3	3	0	0	0
NA19317	haplotype1-0000021	2	2	1	0	1	Left call could be extended on the left side; missed call on the left side
NA19317	haplotype1-0000022	2	2	0	0	0
NA19317	haplotype1-0000028	1	1	0	0	0
NA19317	haplotype1-0000029	3	3	0	0	0
NA19317	haplotype2-0000056	3	3	0	0	0
NA19317	haplotype2-0000067	2	2	0	0	0
NA19317	haplotype2-0000068	3	3	0	0	0
NA19317	haplotype2-0000071	4	4	0	0	0
NA19317	haplotype2-0000073	3	3	1	0	1	Left call could be extended on the right side; missed call between first and second call
NA19317	haplotype2-0000076	3	3	0	0	0
NA19317	haplotype2-0000081	1	1	0	0	0
NA19317	haplotype2-0000083	1	1	0	0	0
NA19384	haplotype1-0000001	1	1	0	0	0
NA19384	haplotype1-0000008	3	3	0	0	0
NA19384	haplotype1-0000012	3	3	0	0	0
NA19384	haplotype1-0000018	3	3	0	0	0
NA19384	haplotype1-0000019	1	1	0	0	0
NA19384	haplotype1-0000022	2	2	0	0	0
NA19384	haplotype1-0000023	2	2	0	0	0
NA19384	haplotype2-0000107	4	3	0	1	0	Incorrect call in monomeric α-satellite
NA19384	haplotype2-0000110	2	2	0	0	0
NA19384	haplotype2-0000111	1	1	0	0	0
NA19384	haplotype2-0000118	2	2	0	0	0
NA19384	haplotype2-0000124	2	2	0	0	0
NA19384	haplotype2-0000126	2	2	0	0	0
NA19384	haplotype2-0000130	3	3	0	0	0
NA19384	haplotype2-0000135	2	2	0	0	0
NA19650	haplotype1-0000012	2	2	0	0	0
NA19650	haplotype1-0000014	3	3	0	0	0
NA19650	haplotype1-0000015	2	2	0	0	0
NA19650	haplotype1-0000019	1	1	0	0	0
NA19650	haplotype1-0000020	4	4	0	0	0
NA19650	haplotype1-0000023	2	2	0	0	0
NA19650	haplotype1-0000027	2	2	0	0	0
NA19650	haplotype1-0000029	1	1	0	0	0
NA19650	haplotype1-0000034	2	2	1	0	0	Left call could be extended on the right side
NA19650	haplotype1-0000036	3	3	0	0	0
NA19650	haplotype1-0000037	3	3	0	0	0
NA19650	haplotype2-0000075	1	1	1	0	0	Call could be extended on the left side
NA19650	haplotype2-0000076	2	2	0	0	0
NA19650	haplotype2-0000078	3	3	0	0	0
NA19650	haplotype2-0000080	1	1	0	0	0
NA19650	haplotype2-0000084	1	1	0	0	0
NA19650	haplotype2-0000088	3	3	2	0	0	First and last calls could be extended on the right side
NA19650	haplotype2-0000090	1	1	1	0	0	Call could be extended on the left side
NA19650	haplotype2-0000092	3	3	0	0	0
NA19650	haplotype2-0000097	1	1	0	0	0
NA19650	haplotype2-0000098	2	2	0	0	4	Several missed calls; probably not deep enough with these settings
NA20509	haplotype1-0000003	2	2	0	0	0	Variable signal
NA20509	haplotype1-0000008	1	1	0	0	0
NA20509	haplotype1-0000011	2	2	0	0	0
NA20509	haplotype1-0000016	1	1	0	0	0
NA20509	haplotype1-0000037	1	1	0	0	0
NA20509	haplotype2-0000086	1	1	0	0	0
NA20509	haplotype2-0000089	3	3	0	0	0
NA20509	haplotype2-0000092	3	3	0	0	0
NA20509	haplotype2-0000097	4	4	0	0	2	Missed calls; probably not deep enough with these settings
NA20509	haplotype2-0000099	3	3	0	0	0
NA20509	haplotype2-0000104	3	3	0	0	0
NA20509	haplotype2-0000105	3	3	0	0	0
NA20509	haplotype2-0000109	2	2	0	0	0
HG01596	haplotype1-0000012	3	3	1	0	0	Second call could be extended on the right side
HG01596	haplotype1-0000018	2	2	0	0	0
HG01596	haplotype1-0000030	1	1	0	0	0
HG01596	haplotype2-0000094	2	2	0	0	0
HG02492	haplotype1-0000005	1	1	1	0	0	Call could be extended on the left side
HG02492	haplotype1-0000006	2	2	0	0	0
HG02492	haplotype1-0000021	2	2	0	0	0
HG02492	haplotype2-0000112	2	1	0	1	0	Incorrect call in the region adjacent to the monomeric α-satellite
HG02492	haplotype2-0000116	3	3	0	0	0
HG02492	haplotype2-0000119	3	3	0	0	0
HG02492	haplotype2-0000126	5	5	1	0	1	Fourth call could be extended on the left side. One missed call; probably not deep enough with these settings
NA18989	haplotype1-0000009	2	2	0	0	0	For the other dips, the coverage plot does not show a great decrease in methylation
NA18989	haplotype1-0000022	2	2	0	0	0
NA18989	haplotype1-0000027	1	1	0	0	0
NA18989	haplotype1-0000031	2	2	0	0	0
NA18989	haplotype1-0000034	2	2	0	0	0
NA18989	haplotype2-0000132	1	1	0	0	0
NA18989	haplotype2-0000133	2	2	0	0	0
NA18989	haplotype2-0000134	2	2	0	0	0
NA18989	haplotype2-0000147	2	2	0	0	0
NA18989	haplotype2-0000150	2	2	0	0	1	Missed call; probably not deep enough with these settings
NA18989	haplotype2-0000151	1	1	0	0	0
NA18989	haplotype2-0000153	3	3	0	0	0
NA18989	haplotype2-0000155	2	2	0	0	0	For the dip on the left, the coverage plot does not show a great decrease in methylation
NA18989	haplotype2-0000157	2	2	1	0	0	Right call could be extended on the right side
NA19434	haplotype1-0000021	4	4	0	0	2	Missed calls; probably not deep enough with these settings
NA19434	haplotype1-0000023	1	1	0	0	0	Low coverage
NA19434	haplotype1-0000035	1	1	1	0	0	Call could be extended on the left side
NA19434	haplotype1-0000036	1	1	0	0	0	Call could also be split into multiple calls
NA19434	haplotype1-0000039	2	2	0	0	0
NA19434	haplotype1-0000049	4	4	0	0	0
NA19434	haplotype2-0000127	2	2	1	0	0	First call could be extended on the left side
NA19434	haplotype2-0000138	1	1	0	0	0
NA19434	haplotype2-0000146	3	3	0	0	0
Total		449	443	43	6	28
Frequency		1	0.986637	0.0957684	0.013363	0.0623608
